# AZBA: A 3D Adult Zebrafish Brain Atlas for the Digital Age

**DOI:** 10.1101/2021.05.04.442625

**Authors:** Justin W. Kenney, Patrick E. Steadman, Olivia Young, Meng Ting Shi, Maris Polanco, Saba Dubaishi, Kristopher Covert, Thomas Mueller, Paul W. Frankland

**Author notes:** These authors contributed equally to this work (Justin W. Kenney, Patrick E. Steadman).

## Abstract

Zebrafish have made significant contributions to our understanding of the vertebrate brain and the neural basis of behavior, earning a place as one of the most widely used model organisms in neuroscience. Their appeal arises from the marriage of low cost, early life transparency, and ease of genetic manipulation with a behavioral repertoire that becomes more sophisticated as animals transition from larvae to adults. To further enhance the use of adult zebrafish, we created the first fully segmented three-dimensional digital <u>a</u>dult <u>z</u>ebrafish <u>b</u>rain <u>a</u>tlas (AZBA). AZBA was built by combining tissue clearing, light-sheet fluorescence microscopy, and three-dimensional image registration of nuclear and antibody stains. These images were used to guide segmentation of the atlas into over 200 neuroanatomical regions comprising the entirety of the adult zebrafish brain. As an open source, online azba.wayne.edu), updatable digital resource, AZBA will significantly enhance the use of adult zebrafish in furthering our understanding of vertebrate brain function in both health and disease.
