## Supplemental Table S3 for "AZBA: A 3D Adult Zebrafish Brain Atlas for the Digital Age"

### Sheet: AZBA_abbreviations_names_ontolo
Label Number	Abbreviation	Full name	Color	Volume (mm^3)	Ontological Level 1	Ontological Level 2	Ontological Level 3	Ontological Level 4	Ontological Level 5	Ontological Level 6	Slice: Horizontal	Slice: Coronal	Slice: Sagittal
0	Clear label
1	A	anterior thalamic nucleus		0.00335002	fiber tracts	rhombencephalic tracts/commissures	medulla oblongata tracts/commissures				254	378	335
2	AC	anterior cerebellar tract		0.000558784	grey	prosencephalon	diencephalon	epithalamus	pineal complex		176	506	407
3	ALLN	anterior lateral line nerves		0.00400858	grey	prosencephalon	telencephalon	olfactory bulb			235	633	448
4	AON	anterior octaval nucleus		0.00688378	grey	rhombencephalon	cerebellum	vestibulolateralis lobe			238	621	433
5	APN	accessory pretectal nucleus		0.00812941	grey	prosencephalon	thalamic eminence				251	394	418
6	ATN	anterior tuberal nucleus		0.011006	grey	prosencephalon	thalamic eminence				379	441	351
7	BSTa	bed nucleus of the stria terminalis, anterior division		0.00172218	grey	prosencephalon	thalamic eminence				282	199	359
8	BSTm	bed nucleus of the stria terminalis, medial division		0.000933568	grey	prosencephalon	telencephalon	ventral telencephalon	peripheral ventral telencephalon		250	270	334
9	BSTpd	bed nucleus of the stria terminalis, posterior division		0.00577466	grey	prosencephalon	telencephalon	ventral telencephalon	peripheral ventral telencephalon		240	265	380
10	C	central canal		2.8544e-05	grey	mesencephalon	tegmentum				238	860	335
11	Cans	ansulate commissure		0.00153773	fiber tracts	brain stem/spinal tracts and commissures					298	510	333
12	Cantd	anterior commissure, dorsal part		0.00019648	fiber tracts	prosencephalic tracts/commissures	diencephalic tracts/commissures				260	270	334
13	Cantv	anterior commissure, ventral part		0.000340224	fiber tracts	brain stem/spinal tracts and commissures					277	267	334
14	CC	cerebellar crest		0.0512634	grey	mesencephalon	medulla oblongata				129	702	335
15	Cce-g	cerebellar corpus, granular layer		0.0664673	grey	prosencephalon	telencephalon	olfactory bulb			137	554	335
16	Cce-m	cerebellar corpus, molecular layer		0.122941	grey	prosencephalon	diencephalon	epithalamus	habenula		71	559	335
17	Ccer	cerebellar commissure		0.000725184	grey	prosencephalon	diencephalon	epithalamus	habenula		195	547	335
18	Cgus	commissure of the secondary gustatory nuclei		0.000373376	grey	prosencephalon	diencephalon	hypothalamus	median tuberal zone of hypothalamus		202	547	335
19	Chab	habenular commissure		2.6496e-05	grey	prosencephalon	diencephalon	hypothalamus	dorsal hypothalamus		196	349	334
20	Chor	horizontal commissure		0.000456704	grey	prosencephalon	diencephalon	hypothalamus	ventral hypothalamus		308	467	404
21	CIL	central nucleus of the inferior lobe		0.0140246	grey	prosencephalon	diencephalon	thalamus	ventral thalamus		348	560	405
22	Cinf	commissura infima of Haller		2.6688e-05	fiber tracts	brain stem/spinal tracts and commissures					192	858	335
23	CM	mammillary body		0.0126936	grey	prosencephalon	telencephalon	olfactory bulb			348	551	335
24	CO/OT	optic chiasm / optic tract		0.0157746	grey	rhombencephalon	medulla oblongata	reticular formation	medial column		368	350	335
25	CON	caudal octavolateralis nucleus		0.0072281	grey	prosencephalon	diencephalon	posterior tuberculum			182	728	414
26	CP	central posterior thalamic nucleus		0.0109772	grey	rhombencephalon	medulla oblongata				249	405	335
27	CPN	central pretectal nucleus		0.00146624	grey	rhombencephalon	medulla oblongata	reticular formation	midline column	raphe nucleus	244	371	401
28	CPop	supraoptic commissure		0.00335155	grey	rhombencephalon	medulla oblongata	reticular formation	medial column		347	377	332
29	Cpost	posterior commissure		0.00161318	grey	rhombencephalon	medulla oblongata				228	444	371
30	Ctec	tectal commissure		0.00113594	grey	rhombencephalon	cerebellum	vestibulolateralis lobe			151	425	334
31	Ctub	commissure of the posterior tuberculum		5.0304e-05	fiber tracts	prosencephalic tracts/commissures					340	515	331
32	Cven	ventral rhombencephalic commissure		0.00344051	grey	prosencephalon	diencephalon	hypothalamus	ventral hypothalamus		248	627	335
33	DAO	dorsal accessory optic nucleus		0.00397798	fiber tracts	brain stem/spinal tracts and commissures					292	379	416
34	Dc	central zone of dorsal telencephalon area		0.092392	fiber tracts	prosencephalic tracts/commissures	telencephalic tracts/commissures				234	174	398
35	DH	dorsal horn		0.00246253	ventricles	third ventricle					224	881	334
36	DIL	diffuse nucleus of the inferior lobe		0.100797	grey	rhombencephalon	medulla oblongata	reticular formation	lateral column		353	581	331
37	DiV	diencephalic ventricle		0.00133101	grey	rhombencephalon	medulla oblongata				341	440	332
38	DIV	trochlear decussation		2.6624e-05	grey	rhombencephalon	medulla oblongata	octaval nerve sensory nucleus			209	520	334
39	Dl	lateral zone of the dorsal telencephalon		0.0575679	fiber tracts	prosencephalic tracts/commissures					206	225	434
40	Dm	medial zone of dorsal telencephalon		0.0671731	grey	rhombencephalon	medulla oblongata				197	217	334
41	DON	descending octaval nucleus		0.0355653	fiber tracts	brain stem/spinal tracts and commissures					191	679	334
42	DOT	dorsomedial optic tract		0.00448013	grey	rhombencephalon	cerebellum				261	341	396
43	Dp	posterior zone of dorsal telencephalon area		0.0422758	fiber tracts	prosencephalic tracts/commissures	telencephalic tracts/commissures				213	295	412
44	DP	dorsal posterior thalamic nucleus		0.0075401	grey	rhombencephalon	medulla oblongata				224	381	334
45	DR	dorsal root		0.000364288	grey	rhombencephalon	medulla oblongata	sensory trigeminal nucleus			223	876	385
46	DTN	dorsal tegmental nucleus		0.00166458	grey	rhombencephalon	medulla oblongata	sensory trigeminal nucleus			212	463	406
47	DV	descending trigeminal root		0.00914093	grey	mesencephalon/rhombencephalon	tegmentum/medulla oblongata				246	645	403
48	E	epiphysis		0.00022048	grey	mesencephalon	tegmentum				192	359	334
49	ECL	external cellular layer of olfactory bulb		0.0100008	grey	prosencephalon	telencephalon	dorsal telencephalon			305	136	333
50	EG	granular eminence		0.0484814	grey	prosencephalon	telencephalon	dorsal telencephalon			155	592	437
51	EmTl	lateral thalamic eminence		0.00241709	grey	prosencephalon	telencephalon	dorsal telencephalon			259	316	415
52	EmTm	medial thalamic eminence		0.00366061	grey	rhombencephalon	medulla oblongata				262	299	393
53	EmTr	rostral thalamic eminence		0.000750976	grey	mesencephalon					228	315	349
54	ENd	entopeduncular nucleus, dorsal part		0.00568256	grey	mesencephalon	tegmentum				275	261	398
55	ENv	entopeduncular nucleus, ventral part		0.00499603	grey	rhombencephalon	medulla oblongata				288	301	395
56	EW	Edinger-Westphal nucleus		0.00161267	grey	rhombencephalon	medulla oblongata				224	459	394
57	Flv	ventral part of lateral funiculus		0.00799539	grey	prosencephalon	diencephalon	posterior tuberculum			262	871	385
58	FR	habenulo-interpeduncular tract		0.00108051	fiber tracts	brain stem/spinal tracts and commissures					230	420	362
59	Fv	ventral funiculus		0.00391603	grey	prosencephalon	diencephalon	synencephalon			277	875	334
60	GC	central gray		0.0126253	grey	prosencephalon	diencephalon	posterior tuberculum	preglomerular nucleus		227	559	335
61	GL	glomerular layer of olfactory bulb		0.0130465	grey	prosencephalon	diencephalon	posterior tuberculum	preglomerular nucleus		307	121	334
62	Had	dorsal habenular nucleus		0.00516307	grey	prosencephalon	diencephalon	posterior tuberculum	preglomerular nucleus		203	333	335
63	Hav	ventral habenular nucleus		0.00331584	grey	prosencephalon	diencephalon	posterior tuberculum	preglomerular nucleus		221	342	335
64	Hc	caudal zone of periventricular hypothalamus		0.063115	grey	mesencephalon	dorsal midbrain				360	514	332
65	Hd	dorsal zone of periventricular hypothalamus		0.0193311	grey	mesencephalon	tegmentum				368	509	403
66	Hv	ventral zone of periventricular hypothalamus		0.00996173	fiber tracts	lateral line					384	436	330
67	I (thalamus)	Intermediate thalamic nucleus		0.000348992	grey	prosencephalon	diencephalon	preoptic area			237	357	334
68	IAF	inner arcuate fibers		0.00066048	grey	prosencephalon	diencephalon	preoptic area			229	641	334
69	ICL	internal cellular layer of olfactory bulb		0.00699072	grey	prosencephalon	diencephalon	pretectum	superficial pretectum		312	139	369
70	IMRF	intermediate reticular formation		0.0238917	fiber tracts	prosencephalic tracts/commissures	telencephalic tracts/commissures				296	671	334
71	IN	Intermediate nucleus		0.00101235	grey	rhombencephalon	medulla oblongata				343	469	362
72	IO	inferior olive		0.0132615	grey	prosencephalon	diencephalon	preoptic area			307	770	370
73	IR	inferior raphe		0.00707808	grey	prosencephalon	diencephalon	pretectum	pretectal periventricular nucleus		299	745	334
74	IRF	inferior reticular formation		0.0391763	grey	prosencephalon	diencephalon	preoptic area			280	746	364
75	LC	locus coeruleus		0.00168486	grey	prosencephalon	diencephalon	pretectum	pretectal periventricular nucleus		230	564	385
76	LCa	caudal lobe of cerebellum		0.0216932	ventricles	third ventricle					108	653	335
77	LFB	lateral forebrain bundle		0.00236448	grey	prosencephalon	diencephalon	pretectum	superficial pretectum		305	370	388
78	LH	lateral hypothalamic nucleus		0.00274688	grey	prosencephalon	diencephalon	pretectum	superficial pretectum		401	473	357
79	LLF	lateral longitudinal fascicle		0.00963341	grey	prosencephalon	diencephalon	posterior tuberculum			239	482	422
80	LOT	lateral olfactory tract		0.00407654	grey	prosencephalon	diencephalon	posterior tuberculum			274	205	414
81	LR	lateral recess of diencephalic ventricle		3.7824e-05	grey	prosencephalon	diencephalon	thalamus	ventral thalamus		378	554	390
82	LRN	lateral reticular nucleus		0.00383187	grey	mesencephalon	tegmentum				275	788	401
83	MAC	Mauthner cell		0.00029728	ventricles						241	639	382
84	MaON	magnocellular octaval nucleus		0.00376621	grey	prosencephalon	diencephalon	preoptic area			238	651	415
85	MFB	medial forebrain bundle		0.00123782	grey	prosencephalon	diencephalon	synencephalon			315	451	355
86	MFN	medial funicular nucleus		0.0155685	grey	prosencephalon	diencephalon	epithalamus			206	848	374
87	MLF	medial longitudinal fascicle		0.0219251	grey	prosencephalon	diencephalon	posterior tuberculum			253	808	335
88	MON	medial octavolateralis nucleus		0.0343292	grey	rhombencephalon	medulla oblongata				193	646	423
89	MOT	medial olfactory tract		0.00139885	fiber tracts	rhombencephalic tracts/commissures	medulla oblongata tracts/commissures				325	163	333
90	NC	commissural nucleus of Cajal		0.00178253	grey	rhombencephalon	medulla oblongata				268	203	435
91	NDV	nucleus of the descending trigeminal root		0.00270477	grey	rhombencephalon	medulla oblongata	reticular formation	midline column	raphe nucleus	230	659	381
92	NI	isthmic nucleus		0.00556064	grey	rhombencephalon	medulla oblongata	reticular formation	medial column		218	548	429
93	NIn	interpeduncular nucleus		0.00841901	grey	rhombencephalon	medulla oblongata	reticular formation			281	531	334
94	NLL	nucleus of the lateral lemniscus		0.00257888	grey	rhombencephalon	medulla oblongata	octaval nerve sensory nucleus			227	495	403
95	nLOT-a	nucleus of the lateral olfactory tract, anterior part		0.00530464	fiber tracts	brain stem/spinal tracts and commissures					268	202	434
96	nLOT-i	nucleus of the lateral olfactory tract, intermediate part		0.0057993	ventricles						248	246	428
97	nLOT-p	nucleus of the lateral olfactory tract, posterior part		0.00707373	grey	mesencephalon	dorsal midbrain				253	274	416
98	NLV	nucleus lateralis valvulae		0.0202229	ventricles						205	513	408
99	NMLF	nucleus of the medial longitudinal fascicle		0.00565504	grey	prosencephalon	diencephalon	posterior tuberculum			229	464	335
100	NR	red nucleus		0.000477568	grey	mesencephalon					250	468	355
101	OENc	octavolateralis efferent neurons, caudal part		0.00115859	grey	prosencephalon	diencephalon	posterior tuberculum			243	710	335
102	OENr	octavolateralis efferent neurons, rostral part		0.00151571	fiber tracts	rhombencephalic tracts/commissures	cerebellar tracts/commissures				243	685	335
103	P	posterior thalamic nucleus		0.00170163	fiber tracts	rhombencephalic tracts/commissures	cerebellar tracts/commissures				302	463	417
104	PC	posterior cerebellar tract		0.000721984	fiber tracts	prosencephalic tracts/commissures	diencephalic tracts/commissures				212	586	415
105	PCN	paracommissural nucleus		0.0011184	grey	prosencephalon	diencephalon	posterior tuberculum			209	413	376
106	PGa	anterior preglomerular nucleus		0.00347712	grey	mesencephalon	torus semicircularis				362	421	412
107	PGc	caudal preglomerular nucleus		0.00129747	grey	mesencephalon	torus semicircularis				310	488	374
108	PGl	lateral preglomerular nucleus		0.0107708	fiber tracts	brain stem/spinal tracts and commissures					341	425	437
109	PGm	medial preglomerular nucleus		0.00551712	fiber tracts	brain stem/spinal tracts and commissures					320	444	395
110	PGZ	periventricular gray zone of optic tectum		0.199966	fiber tracts	brain stem/spinal tracts and commissures					152	406	333
111	PL	perilemniscal nucleus		0.00347539	fiber tracts	brain stem/spinal tracts and commissures					228	513	432
112	PLLN	posterior lateral line nerve		0.00342227	grey	rhombencephalon	cerebellum	valvula cerebelli			201	684	417
113	PM	magnocellular preoptic nucleus		0.000471552	grey	rhombencephalon	cerebellum	valvula cerebelli			281	340	335
114	PMg	gigantocellular part of magnocellular preoptic nucleus		0.000102912	grey	rhombencephalon	cerebellum	valvula cerebelli			279	352	334
115	PO	posterior pretectal nucleus		0.00140794	grey	rhombencephalon	cerebellum	valvula cerebelli			268	382	412
116	POF	primary olfactory fiber layer		0.0199079	grey	prosencephalon	diencephalon	pretectum	central pretectum		355	82	384
117	PON	posterior octaval nucleus		0.00402963	anatomical space						252	779	410
118	PPa	parvocellular preoptic nucleus, anterior part		0.0164753	grey	prosencephalon	telencephalon	ventral telencephalon	peripheral ventral telencephalon		303	300	335
119	PPd	periventricular pretectal nucleus, dorsal part		0.00158752	grey	prosencephalon	telencephalon	ventral telencephalon	periventricular ventral telencephalon		218	396	364
120	PPp	parvocellular preoptic nucleus, posterior part		0.00371488	grey	prosencephalon	telencephalon	ventral telencephalon	periventricular ventral telencephalon		298	370	334
121	PPv	periventricular pretectal nucleus, ventral part		0.00201286	grey	prosencephalon	telencephalon	ventral telencephalon	periventricular ventral telencephalon		227	433	335
122	PR	posterior recess of diencephalic ventricle		0.000155776	grey	prosencephalon	telencephalon	ventral telencephalon	peripheral ventral telencephalon		379	518	330
123	PSm	magnocellular superficial pretectal nucleus		0.00179949	grey	prosencephalon	diencephalon	thalamus	ventral thalamus		276	362	415
124	PSp	parvocellular superficial pretectal nucleus		0.00608058	grey	prosencephalon	diencephalon	thalamus	ventral thalamus		263	339	421
125	PTN	posterior tuberal nucleus		0.00220934	fiber tracts	prosencephalic tracts/commissures	diencephalic tracts/commissures	optic tract			351	485	331
126	PVO	paraventricular organ		0.00319885	grey	prosencephalon	telencephalon	ventral telencephalon	periventricular ventral telencephalon		326	453	332
127	R	rostrolateral nucleus		0.000395584	grey	prosencephalon	telencephalon	ventral telencephalon	periventricular ventral telencephalon		241	344	370
128	RT	rostral tegmental nucleus		0.0092985	grey	prosencephalon	telencephalon	ventral telencephalon	periventricular ventral telencephalon		269	466	396
129	RV	rhombencephalic ventricle		0.00193869	grey	prosencephalon	diencephalon	thalamus			200	620	334
130	SC	suprachiasmatic nucleus		0.00628403	fiber tracts	cranial nerve					338	362	332
131	SCO	subcommissural organ		8.4544e-05	grey	mesencephalon	tegmentum				215	392	335
132	SD	dorsal sac		0.00401107	fiber tracts	cranial nerve					166	327	335
133	SG	subglomerular nucleus		0.00132205	grey	mesencephalon	tegmentum				323	482	400
134	SGN	secondary gustatory nucleus		0.00621242	fiber tracts	cranial nerve					203	555	395
135	SGT	secondary gustatory tract		0.0127459	grey	rhombencephalon	medulla oblongata	trigeminal motor nucleus			231	812	394
136	SO	secondary octaval population		0.00577491	grey	rhombencephalon	medulla oblongata	sensory trigeminal nucleus			197	650	335
137	SR	superior raphe		0.00225894	grey	rhombencephalon	medulla oblongata	trigeminal motor nucleus			277	567	335
138	SRF	superior reticular formation		0.0414732	fiber tracts	cranial nerve	cranial nerve root				272	585	374
139	SRN	superior reticular nucleus		0.00162355	grey	rhombencephalon	medulla oblongata	sensory trigeminal nucleus			242	542	394
140	T	tangential nucleus		0.00238163	fiber tracts	cranial nerve	cranial nerve root				281	664	416
141	TBS	bulbo-spinal tract		0.00883111	grey	rhombencephalon	medulla oblongata	abducens motor nucleus			238	874	371
142	TelV	telencephalic ventricles		0.000161984	grey	rhombencephalon	medulla oblongata	abducens motor nucleus			299	158	335
143	TeO	optic tectum		0.527409	grey	rhombencephalon	medulla oblongata				144	395	333
144	TeV	tectal ventricle		0.00300422	grey	rhombencephalon	medulla oblongata				204	415	437
145	TGN	tertiary gustatory nucleus		0.00202816	fiber tracts	cranial nerve	cranial nerve root				321	471	383
146	TL	longitudinal torus		0.0202632	fiber tracts	cranial nerve	cranial nerve root				187	425	334
147	TLa	lateral torus		0.0241591	fiber tracts	cranial nerve					336	478	454
148	TMCa	anterior mesencephalo-cerebellar tract		0.00358944	grey	rhombencephalon	medulla oblongata				253	514	400
149	TMCp	posterior mesencephalo-cerebellar tract		5.0176e-05	grey	rhombencephalon	medulla oblongata				189	498	414
150	TPM	pretecto-mammillary tract		0.0008912	fiber tracts	cranial nerve					272	420	399
151	TPp	periventricular nucleus of posterior tuberculum		0.0143601	grey	rhombencephalon	medulla oblongata				289	420	333
152	TSc	central nucleus of semicircular torus		0.00967667	grey	rhombencephalon	medulla oblongata				199	450	438
153	TSvl	ventrolateral nucleus of semicircular torus		0.0439797	grey	prosencephalon	diencephalon				213	472	472
154	TTB	tecto-bulbar tract		0.0575104	grey	mesencephalon					266	499	462
155	TTBc	crossed tecto-bulbar tract		0.012982	grey	rhombencephalon					322	638	331
156	TTBr	uncrossed tecto-bulbar tract		0.0163491	grey	spinal cord					311	612	392
157	TVS	vestibulo-spinal tract		0.00110035	grey	prosencephalon	telencephalon	ventral telencephalon			290	767	368
158	Val-g	lateral division of valvula cerebelli, granular layer		0.0112513	grey	rhombencephalon	cerebellum	valvula cerebelli			177	455	419
159	Val-m	lateral division of valvula cerebelli, molecular layer		0.00628032	grey	rhombencephalon	cerebellum	valvula cerebelli			184	440	381
160	Vam-g	medial division of valvula cerebelli, granular layer		0.0160378	grey	rhombencephalon	cerebellum	valvula cerebelli			186	494	387
161	Vam-m	medial division of valvula cerebelli, molecular layer		0.0120542	grey	rhombencephalon	cerebellum	valvula cerebelli			194	487	335
162	VAO	ventral accessory optic nucleus		0.0032535	grey	prosencephalon	diencephalon	pretectum	central pretectum		296	400	390
163	Vas	vascular lacuna of area postrema		0.00191501	anatomical space						207	430	369
164	Vc	central nucleus of ventral telencephalon area		0.00285952	grey	prosencephalon	telencephalon	ventral telencephalon	peripheral ventral telencephalon		220	225	335
165	Vd-dd	dorsal zone of ventral telencephalon		0.00377171	grey	prosencephalon	telencephalon	ventral telencephalon	periventricular ventral telencephalon		238	234	335
166	Vd-vd	ventral zone of ventral telencephalon		0.00387091	grey	prosencephalon	telencephalon	ventral telencephalon	periventricular ventral telencephalon		256	243	335
167	Vdd	dorsal most zone of ventral telencephalon		0.00449056	grey	prosencephalon	telencephalon	ventral telencephalon	periventricular ventral telencephalon		224	223	335
168	Vl	lateral nucleus of ventral telencephalon area		0.0128078	grey	prosencephalon	telencephalon	ventral telencephalon	peripheral ventral telencephalon		285	214	401
169	VL	ventrolateral thalamic nucleus		0.00515699	grey	prosencephalon	diencephalon	thalamus	ventral thalamus		267	362	366
170	VM	ventromedial thalamic nucleus		0.00514458	grey	prosencephalon	diencephalon	thalamus	ventral thalamus		259	354	335
171	VOT	ventrolateral optic tract		0.0175558	fiber tracts	diencephalic tracts/commissures	optic tract				314	389	431
172	Vp	postcommissural nucleus of ventral telencephalon area		0.0046071	grey	prosencephalon	telencephalon	ventral telencephalon	periventricular ventral telencephalon		228	269	335
173	Vs	supracommissural nucleus of ventral telencephalon area		0.00351616	grey	prosencephalon	telencephalon	ventral telencephalon	periventricular ventral telencephalon		201	261	334
174	Vv	ventral nucleus of ventral telencephalon area		0.0138668	grey	prosencephalon	telencephalon	ventral telencephalon	periventricular ventral telencephalon		296	211	334
175	ZL	zona limitans		0.00178746	grey	prosencephalon	diencephalon	thalamus			321	422	333
176	III	oculomotor nerve		0.00150202	fiber tracts	cranial nerve					297	507	388
177	IIIm	oculomotor nucleus		0.00420768	grey	mesencephalon	tegmentum				240	493	335
178	IV	trochlear nerve		0.000650816	fiber tracts	cranial nerve					232	574	426
179	IVm	trochlear nucleus		0.000327936	grey	mesencephalon	tegmentum				223	514	335
180	V	trigeminal nerve		0.00106451	fiber tracts	cranial nerve					261	578	454
181	Vmd	trigeminal motor nucleus, dorsal part		0.0126198	grey	rhombencephalon	medulla oblongata	trigeminal motor nucleus			225	608	383
182	Vmn	mesencephalic nucleus of the trigeminal nerve		0.0026176	grey	rhombencephalon	medulla oblongata	sensory trigeminal nucleus			221	430	397
183	Vmv	trigeminal motor nucleus, ventral part		0.00246438	grey	rhombencephalon	medulla oblongata	trigeminal motor nucleus			262	614	409
184	Vmvr	ventral trigeminal motor root		0.00172678	fiber tracts	cranial nerve	cranial nerve root				286	627	422
185	Vsm	primary sensory trigeminal nucleus		0.000820672	grey	rhombencephalon	medulla oblongata	sensory trigeminal nucleus			213	587	405
186	Vsr	sensory root of the trigeminal nerve		0.000487168	fiber tracts	cranial nerve	cranial nerve root				250	592	447
187	VImc	caudal abducens nerve motor nucleus		0.00214272	grey	rhombencephalon	medulla oblongata	abducens motor nucleus			309	684	370
188	VImr	rostral abducens nerve motor nucleus		0.00203078	grey	rhombencephalon	medulla oblongata	abducens motor nucleus			301	655	383
189	VIILo	facial lobe		0.0177869	grey	rhombencephalon	medulla oblongata				178	735	335
190	VIIm	facial motor nucleus		0.00793139	grey	rhombencephalon	medulla oblongata				266	716	388
191	VIImr	facial motor root		0.00376896	fiber tracts	cranial nerve	cranial nerve root				288	696	406
192	VIIs	sensory root of the facial nerve		0.000822912	fiber tracts	cranial nerve	cranial nerve root				210	692	351
193	VIII	octaval nerve		0.0459551	fiber tracts	cranial nerve					316	650	440
194	IXLo	glossopharyngeal lobe		0.0020871	grey	rhombencephalon	medulla oblongata				173	707	373
195	IXm	glossopharyngeal nerve motor nucleus		0.0011344	grey	rhombencephalon	medulla oblongata				231	742	354
196	X	vagal nerve		0.0041575	fiber tracts	cranial nerve					255	777	436
197	XLo	vagal lobe		0.0372552	grey	rhombencephalon	medulla oblongata				181	820	335
198	Xm	vagal motor nucleus		0.013972	grey	rhombencephalon	medulla oblongata				220	810	335
900	UnkD	unknown diencephalon		0.0897518	grey	prosencephalon	diencephalon				243	311	334
901	UnkMS	unknown mesencephalon		0.0405126	grey	mesencephalon					284	478	333
902	UnkR	unknown rhombencephalon		0.0434812	grey	rhombencephalon					292	602	333
903	UnkSC	unknown spinal cord		0.00464435	grey	spinal cord					244	836	389
904	UnkVT	unknown ventral telencephalon		0.0189154	grey	prosencephalon	telencephalon	ventral telencephalon			313	260	333
